# The ortholog of human REEP1-4 is required for autophagosomal enclosure of ER-phagy/nucleophagy cargos in fission yeast

**DOI:** 10.1101/2023.04.24.538066

**Authors:** Chen-Xi Zou, Zhu-Hui Ma, Zhao-Di Jiang, Zhao-Qian Pan, Dan-Dan Xu, Fang Suo, Guang-Can Shao, Meng-Qiu Dong, Li-Lin Du

## Abstract

Selective macroautophagy of the endoplasmic reticulum (ER) and the nucleus, known as ER-phagy and nucleophagy respectively, are processes whose mechanisms remain inadequately understood. Through an imaging-based screen, we find that in the fission yeast *Schizosaccharomyces pombe*, Yep1 (also known as Hva22 or Rop1), the ortholog of human REEP1-4, is essential for ER-phagy and nucleophagy, but not for bulk autophagy. In the absence of Yep1, the initial phase of ER-phagy and nucleophagy proceeds normally, with the ER-phagy/nucleophagy receptor Epr1 co-assembling with Atg8. However, ER-phagy/nucleophagy cargos fail to reach the vacuole. Instead, nucleus- and cortical-ER-derived membrane structures not enclosed within autophagosomes accumulate in the cytoplasm. Intriguingly, the outer membranes of nucleus-derived structures remain continuous with the nuclear envelope-ER network, suggesting a possible outer membrane fission defect during cargo separation from source compartments. We find that the ER-phagy role of Yep1 relies on its abilities to self-interact and shape membranes, and requires its C-terminal amphipathic helices. Moreover, we show that human REEP1-4 and budding yeast Atg40 can functionally substitute for Yep1 in ER-phagy, and Atg40 is a divergent ortholog of Yep1 and REEP1-4. Our findings uncover an unexpected mechanism governing the autophagosomal enclosure of ER-phagy/nucleophagy cargos and shed new light on the functions and evolution of REEP family proteins.
