## Supplementary Tables for "The ortholog of human REEP1-4 is required for autophagosomal enclosure of ER-phagy/nucleophagy cargos in fission yeast"

### Sheet: Table S1
Systematic ID	Gene name	Product description	Budding yeast orthologs	Human orthologs	Spectral count in control IP sample	Spectral count in Yep1-GFP IP sample
SPBC30D10.09c	hva22	ER membrane organization protein, HVA22/TB2/DP1 family protein		REEP1,REEP2,REEP3,REEP4	0	1422
SPBC16E9.05	erg6	sterol 24-C-methyltransferase Erg6	ERG6		53	349
SPBC31A8.01c	rtn1	reticulon Rtn1	RTN1,RTN2	RTN1,RTN2,RTN3,RTN4	22	310
SPBC26H8.03	cho2	phosphatidylethanolamine N-methyltransferase Cho2	CHO2		26	223
SPBC16G5.05c	scs2	VAP family protein Scs2	SCS2,SCS22	VAPA,VAPB	21	189
SPBC19F5.03	sac11	inositol polyphosphate phosphatase	SAC1	SACM1L	20	163
SPBC713.12	erg1	squalene monooxygenase Erg1	ERG1	SQLE	19	162
SPCC962.01	tcb1	tricalbin, C2 domain protein (phospholipid binding) ER-plasma membrane tethering protein Tcb1	TCB1,TCB2,TCB3	ESYT1,ESYT2,ESYT3	9	156
SPAC222.14c	sey1	ER fusion GTPase, atlastin Sey1	SEY1		6	132
SPAPYUK71.03c	tcb3	tricalbin, C2 domain protein (phospholipid binding) ER-plasma membrane tethering protein Tcb3	TCB1,TCB2,TCB3	ESYT1,ESYT2,ESYT3	8	125
SPACUNK4.07c	cta4	P-type ATPase family V, transmembrane protein dislocase Cta4	SPF1	ATP13A1	6	96
SPCC830.08c	yop1	ER membrane protein DP1/Yop1	YOP1	REEP5,REEP6	10	84
SPAC17C9.12	scs22	VAP family protein Scs22	SCS2,SCS22	VAPA,VAPB	10	82
SPAC1F5.02	pdi1	ER protein disulfide isomerase	EUG1,PDI1	P4HB,PDIA2,PDIA3,PDIA4	11	81
SPAC21E11.08	lcb2	serine palmitoyltransferase Lcb2	LCB2	SPTLC2,SPTLC3	7	78
SPBC18E5.02c	lcb1	serine palmitoyltransferase complex subunit	LCB1	SPTLC1	7	76
SPAC13G7.01c	erg7	lanosterol synthase Erg7	ERG7	LSS	0	73
SPAC3H1.05	ste24	ER membrane protease Ste24	STE24	ZMPSTE24	0	68
SPAC12B10.02c	sdg1	ER resident protein acetylase Sdg1	PHO86	NAT8	6	66
SPAC19G12.08	scs7	ER sphingosine hydroxylase Scs7	SCS7	FA2H	0	62
SPBC1539.04	tts1	tetra spanning protein 1, Tts1	PER33,POM33,YGR026W	TMEM33	3	60
SPAC4D7.02c	pgc1	phosphatidylglycerol phospholipase C Pgc1	PGC1	GDPD1,GDPD3	0	58
SPBC646.07c	tsc13	enoyl-[acyl-carrier-protein] reductase	TSC13	TECR,TECRL	4	50
SPCC330.08	alg11	GDP-Man:Man3GlcNAc2-PP-Dol alpha-1,2-mannosyltransferase Alg11	ALG11	ALG11	3	50
SPAC1851.02	slc1	1-acylglycerol-3-phosphate O-acyltransferase Slc1	SLC1	AGPAT1,AGPAT2	0	49
SPBC29A10.01	ccr1	NADPH-cytochrome p450 reductase	NCP1	POR	0	47
SPAC27F1.07	ost1	dolichyl-diphospho-oligosaccharide-protein glycosyltransferase Ost1	OST1	RPN1	5	45
SPBC17A3.05c		DNAJ/DUF1977, human DNAJB12 homolog, Hsp70 co-chaperone		DNAJB12,DNAJB14	0	43
SPCP31B10.06	tcb2	tricalbin, C2 domain protein (phospholipid binding) ER-plasma membrane tethering protein Tcb2	TCB1,TCB2,TCB3	ESYT1,ESYT2,ESYT3	0	39
SPCC162.09c	hmg1	3-hydroxy-3-methylglutaryl-CoA reductase Hmg1	HMG1,HMG2	HMGCR	3	37
SPCC825.02	gbs1	glucosidase II beta subunit	GTB1	PRKCSH	2	36
SPAC25H1.07	emc1	ER membrane protein complex subunit Emc1	EMC1	EMC1	0	35
SPBC11B10.01	alg2	mannosyltransferase complex subunit Alg2	ALG2	ALG2	0	32
SPBC691.05c	ist2	anoctamin calcium-activated chloride channel OR Ca(2+)-activated phospholipid scramblase involved in ER-plasma membrane tethering Ist2	IST2	ANO10,ANO8	3	31
SPBC2A9.06c	nus1	di-trans,poly-cis-decaprenylcistransferase Nus1	NUS1	NUS1	0	30
SPAC6G10.09	gls1	glucosidase I Gls1	CWH41	MOGS	0	30

### Sheet: Table S2
strain number	mating type	genotype	notes
DY50142	h+	leu1-32::Pnmt1-Ost4-GFP(leu+) psp3::P41nmt1-mCherry-Atg8 psp3::Atg1-Atg2-Atg3-Atg4-Atg5-Atg6-Atg7-Atg8-Atg9-Atg10-Atg11-Atg12-Atg13-Atg14-Atg16-Atg17-Atg18a-Atg18b-Vps34-Atg18c-Ctl1-Atg101-Vps15::bsdMX	zcx68
DY50143	h?	leu1-32 ura4-D18 ars1::P1nmt1-Ost4-CFP(ura4+) Cpy1-mCherry::natMX	zcx1390
DY50144	h?	leu1-32 ura4-D18 ars1::Pnmt1-Ost4-CFP(ura4+) yep1Δ::hphMX Cpy1-mCherry::natMX	zcx1392
DY50145	h?	leu1-32 ura4-D18 ars1::Pnmt1-Ost4-CFP(ura4+) atg5Δ::kanMX Cpy1-mCherry::natMX	zcx1391
DY50146	h+	ura4-D18 leu1-32::P41nmt1-Erg11-GFP(leu+)	zcx35
DY50147	h+	ura4-D18 leu1-32::P41nmt1-Erg11-GFP(leu+) yep1Δ::hphMX	zcx349
DY50148	h+	leu1-32::P41nmt1-Erg11-GFP(leu+)(leu+) yep1Δ::hphMX ura4::P41nmt1-Yep1-mCherry::natMX	zcx1074
DY50149	h?	ura4-D18 leu1-32::P41nmt1-Erg11-GFP(leu+)(leu+) atg5Δ::natMX	zcx1371
DY50150	h-	ura4-D18 leu1-32::P41nmt1-Rtn1-GFP(leu+)	zcx461
DY50151	h+	ura4-D18 leu1-32::P41nmt1-Rtn1-GFP(leu+) yep1Δ::hphMX	zcx464
DY50152	h-	leu1-32 ura4-D18 ars1::P41nmt1-Ish1-GFP(ura4+)	zcx1500
DY50153	h?	leu1-32 ura4-D18 ars1::P41nmt1-Ish1-GFP(ura4+) yep1Δ::hphMX	zcx1424
DY50154	h+	leu1-32 ura4::P41nmt1-Pus1-mECitrine::natMX	zcx1759
DY50155	h+	leu1-32 ura4::P41nmt1-Pus1-mECitrine::natMX yep1Δ::hphMX	zcx1760
DY50156	h?	leu1-32 ura4::P41nmt1-Pus1-mECitrine::natMX epr1Δ::bsdMX	zcx1876
DY50157	h?	leu1-32 ura4::P41nmt1-Pus1-mECitrine::natMX atg5Δ::kanMX	zcx1799
DY50158	h?	leu1-32 ura4-D18 CFP-Atg8::hphSVEM	zd1393
DY50159	h?	leu1-32 ura4-D18 CFP-Atg8::hphSVEM yep1Δ::hphMX	zcx1187
DY50160	h?	leu1-32 ura4-D18 CFP-Atg8::hphSVEM atg5Δ::natMX	zcx1189
DY50161	h?	leu1-32 ura4::P41nmt1-mTurquoise2-Atg8::natMX lys3::P41nmt1-Epr1-mCherry::bsdMX his5::P41nmt1-Yep1-mECitrine::kanMX, yep1Δ::hphMX	zcx2046
DY50162	h+	ura4-D18 leu1-32::P1nmt1-Tdh1-CFP(leu+)	zcx37
DY50163	h+	ura4-D18 leu1-32::P1nmt1-Tdh1-CFP(leu+) yep1Δ::hphMX	zcx350
DY50164	h?	ura4-D18 leu1-32::P1nmt1-Tdh1-CFP(leu+) atg5Δ::natMX	zcx1105
DY50165	h?	leu1-32 ura4-D18 fsc1Δ::kanMX	zcx1368
DY50166	h?	leu1-32 ura4-D18 fsc1Δ::kanMX yep1Δ::hphMX	zcx1369
DY50167	h-	ura4-D18 leu1-32::P41nmt1-Yep1-GFP(leu+) his5::P41nmt1-Pil1-mCherry::kanMX	zcx1703
DY50168	h-	ura4-D18 leu1-32::P41nmt1-Yep1-GFP(leu+) his5::P41nmt1-Pil1-mCherry-Atg8(1-115)::kanMX	zcx1683
DY50169	h-	ura4-D18 leu1-32::P41nmt1-Epr1-GFP(leu+) his5::P41nmt1-Pil1-mCherry::kanMX	zcx1711
DY50170	h-	ura4-D18 leu1-32::P41nmt1-Epr1-GFP(leu+) his5::P41nmt1-Pil1-mCherry-Atg8(1-115)::kanMX	zcx1704
DY50171	h?	leu1-32 isp6∆::natMX psp3∆::hphMX Epr1-mCherry::kanMX	zcx101
DY50172	h?	leu1-32 isp6∆::natMX psp3∆::hphMX Epr1-mCherry::kanMX yep1Δ::hphMX	zcx1251
DY50173	h?	ura4-D18 leu1-32::P41nmt1-Erg11-GFP(leu+) epr1Δ::bsdMX	zcx845
DY50174	h+	ura4-D18 leu1-32::P41nmt1-Erg11-GFP(leu+) epr1Δ::bsdMX his5::P41nmt1-Epr1-mCherry::kanMX	zcx1126
DY50175	h+	ura4-D18 leu1-32::P41nmt1-Erg11-GFP(leu+) epr1Δ::bsdMX his5::P41nmt1-Erg11-mCherry-AIMart::kanMX	zcx1114
DY50176	h+	leu1-32::P41nmt1-Erg11-GFP(leu+) epr1Δ::bsdMX ura4::P41nmt1-Yep1-mCherry::natMX	zcx947
DY50177	h+	ura4-D18 leu1-32::P41nmt1-Erg11-GFP(leu+) yep1Δ::hphMX lys3::P41nmt1-Epr1-mCherry::bsdMX	zcx815
DY50178	h+	ura4-D18 leu1-32::P41nmt1-Erg11-GFP(leu+) yep1Δ::hphMX his5::P41nmt1-Erg11-mCherry-AIMart::kanMX	zcx1112
DY50179	h-	leu1-32 ura4::Ppmt3-Bqt4-mECitrine::natMX	zcx1932
DY50180	h-	leu1-32 ura4::Ppmt3-Bqt4-mECitrine::natMX yep1Δ::hphMX	zcx1933
DY50181	h-	leu1-32 ura4::Ppmt3-Bqt4-mECitrine::natMX atg5Δ::kanMX	zcx1935
DY50182	h-	leu1-32 ura4::Ppmt3-Bqt4-mECitrine::natMX atg5Δ::kanMX yep1Δ::hphMX	zcx1934
DY50183	h-	leu1-32 ura4::P41nmt1-Pus1-mECitrine::natMX atg5Δ::kanMX yep1Δ::hphMX	zcx1761
DY50184	h-	leu1-32 ura4-D18 yep1Δ::hphMX	zcx347
DY50185	h?	ura4-D18 leu1-32::Pnmt1-Ost4-GFP-MTn(leu1+) yep1Δ::hphMX	zcx1463
DY50186	h?	leu1-32 ura4::P41nmt1-mTurquoise2-Atg8::natMX lys3::P41nmt1-Epr1-mCherry::bsdMX	zcx1962
DY50187	h?	leu1-32 ura4::P41nmt1-mTurquoise2-Atg8::natMX lys3::P41nmt1-Epr1-mCherry::bsdMX yep1Δ::hphMX	zcx1963
DY50188	h+	leu1-32 ura4-D18	LD54
DY50189	h?	leu1-32 ura4-D18 yep1Δ::hphMX atg5Δ::kanMX	zcx1396
DY50190	h-	leu1-32::P41nmt1-Ost4-mCherry(leu+) ura4::P41nmt1-Pus1-mECitrine::natMX yep1Δ::hphMX	zcx2083
DY50191	h-	leu1-32 lys3::Pbip1-SSBip-mCherry-ADEL(lys3+) ura4::P41nmt1-Pus1-mECitrine::natMX yep1Δ::hphMX	zcx8095
DY50192	h-	leu1-32 his5::P41nmt1-mTurquoise2-Atg8::kanMX ura4::P41nmt1-Pus1-mECitrine::natMX yep1Δ::hphMX	zcx2040
DY50193	h-	leu1-32 his5:P41nmt1-mTurquoise2-Atg8::kanMX ura4::P41nmt1-Bqt4-mECitrine::natMX yep1Δ::hphMX	zcx2041
DY50194	h-	leu1-32 ura4-D18 ade6::Padh1-OsTIR1::hphMX his5::Ppmt3-Pyk1-AID-mECitrine::kanMX	zcx1688
DY50195	h-	leu1-32 ura4-D18 ade6::Padh1-OsTIR1::hphMX his5::Ppmt3-Pyk1-AID-mECitrinet::kanMX yep1Δ::bsdMX	zcx1689
DY50196	h-	leu1-32 ura4-D18 ade6::Padh1-OsTIR1::hphMX his5::Ppmt3-Pyk1-AID-mECitrinet::kanMX fsc1Δ::natMX	zcx1690
DY50197	h-	ura4-D18 leu1-32:::P41nmt1-Pus1-mCherry(leu+) ade6::Padh1-OsTIR1::hphMX his5::Ppmt3-Epr1-AID-mECitrinet::kanMX	zcx1503
DY50198	h-	ura4-D18 leu1-32:::P41nmt1-Pus1-mCherry(leu+) ade6::Padh1-OsTIR1::hphMX his5::Ppmt3-Epr1-AID-mECitrinet::kanMX yep1Δ::bsdMX	zc1508
DY50199	h-	leu1-32 ura4-D18 ade6::Padh1-OsTIR1::hphMX his5::Ppmt3-Rtn1-AID-mECitrinet::kanMX	zcx1611
DY50200	h-	leu1-32 ura4-D18 ade6::Padh1-OsTIR1::hphMX his5::Ppmt3-Rtn1-AID-mECitrinet::kanMX yep1Δ::bsdMX	zcx1612
DY50201	h-	leu1-32::P41nmt1-Rtn1-GFP(leu+) ura4::P41nmt1-Yep1-mCherry::natMX	zcx523
DY50202	h-	leu1-32::P41nmt1-Yop1-GFP(leu+) ura4::P41nmt1-Yep1-mCherry::natMX	zcx524
DY50203	h-	leu1-32::P41nmt1-Tts1-GFP(leu+) ura4::P41nmt1-Yep1-mCherry::natMX	zcx525
DY50204	h?	ura4-D18 leu1-32::P41nmt1-Erg11-GFP(leu+) rtn1Δ::kanMX yop1Δ::natMX tts1Δ::bsdMX	zcx516
DY50205	h?	ura4-D18 leu1-32::P41nmt1-Erg11-GFP(leu+) rtn1Δ::kanMX yop1Δ::natMX tts1Δ::bsdMX ade6::Padh1-Rtn1-mCherry::hphMX	zcx1153
DY50206	h?	ura4-D18 leu1-32::P41nmt1-Erg11-GFP(leu+) rtn1Δ::kanMX yop1Δ::natMX tts1Δ::bsdMX ade6::Padh1-Yep1-mCherry::hphMX	zcx1154
DY50207	h+	ura4-D18 leu1-32::P41nmt1-Erg11-GFP(leu+) rtn1Δ::kanMX	zcx511
DY50208	h+	ura4-D18 leu1-32::P41nmt1-Erg11-GFP(leu+) yop1Δ::natMX	zcx512
DY50209	h+	ura4-D18 leu1-32::P41nmt1-Erg11-GFP(leu+) tts1Δ::bsdMX	zcx513
DY50210	h?	ura4-D18 leu1-32::P41nmt1-Erg11-GFP(leu+) rtn1Δ::kanMX yop1Δ::natMX	zcx1135
DY50211	h?	leu1-32 ura4-D18 rtn1Δ::kanMX yop1Δ::natMX yep1Δ::hphMX	zcx1225
DY50212	h?	ura4-D18 leu1-32::P41nmt1-Erg11-GFP(leu+) yop1Δ::natMX tts1Δ::bsdMX	zcx1136
DY50213	h?	leu1-32 ura4-D18 yop1Δ::natMX tts1Δ::bsdMX yep1Δ::hphMX	zcx1226
DY50214	h?	ura4-D18 leu1-32::P41nmt1-Erg11-GFP(leu+) rtn1Δ::kanMX tts1Δ::bsdMX	zcx1137
DY50215	h?	leu1-32 ura4-D18 rtn1Δ::kanMX tts1Δ::bsdMX yep1Δ::hphMX	zcx1227
DY50216	h?	ura4-D18 leu1-32::P41nmt1-Erg11-GFP(leu+) rtn1Δ::kanMX yop1Δ::natMX tts1Δ::bsdMX yep1Δ::hphMX	zcx1206
DY50217	h+	leu1-32::P41nmt1-Erg11-GFP(leu+) yep1Δ::hphMX ura4::P1nmt1-Rtn1-mCherry::natMX	zcx712
DY50218	h+	leu1-32::P41nmt1-Erg11-GFP(leu+) yep1Δ::hphMX ura4::P1nmt1-Yop1-mCherry::natMX	zcx713
DY50219	h+	leu1-32::P41nmt1-Erg11-GFP(leu+) yep1Δ::hphMX ura4::P1nmt1-Tts1-mCherry::natMX	zcx714
DY50220	h+	leu1-32 ura4-D18 rtn1Δ::kanMX tts1Δ::bsdMX yep1Δ::hphMX	zcx1718
DY50221	h+	leu1-32 ura4-D18 rtn1Δ::kanMX tts1Δ::bsdMX yep1Δ::hphMX ade6::Padh1-Yep1-mCherry::hphMX	zcx1732
DY50222	h-	leu1-32 ura4::P41nmt1-Yep1-mCherry::natMX	zcx1259
DY50223	h-	ura4-D18 leu1-32::P41nmt1-Yep1-GFP(leu+)	zcx577
DY50224	h-	leu1-32::P41nmt1-Yep1-GFP(leu+) ura4::P41nmt1-Yep1-mCherry::natMX	zcx1253
DY50225	h-	leu1-32 ura4::P41nmt1-Yep1(1-97)-mCherry::natMX	zcx1309
DY50226	h+	ura4-D18 leu1-32::P41nmt1-Yep1(1-97)-GFP(leu+)	zcx1263
DY50227	h+	leu1-32::P41nmt1-Yep1(1-97)-GFP(leu+) ura4::P41nmt1-Yep1(1-97)-mCherry::natMX	zcx1313
DY50228	h+	leu1-32 ura4::P41nmt1-Yep1(1-113)-mCherry::natMX	zcx1260
DY50229	h-	ura4-D18 leu1-32::P41nmt1-Yep1(1-113)-GFP(leu+)	zcx1308
DY50230	h+	leu1-32::P41nmt1-Yep1(1-113)-GFP(leu+) ura4::P41nmt1-Yep1(1-113)-mCherry::natMX	zcx1312
DY50231	h+	leu1-32 ura4::P41nmt1-Yep1Δ(98-113)-mCherry::natMX	zcx1352
DY50232	h-	ura4-D18 leu1-32::P41nmt1-Yep1Δ(98-113)-GFP(leu+)	zcx1354
DY50233	h+	leu1-32::P41nmt1-Yep1Δ(98-113)-GFP(leu+) ura4::P41nmt1-Yep1Δ(98-113)-mCherry::natMX	zcx1357
DY50234	h+	leu1-32::P41nmt1-Erg11-GFP(leu+) yep1Δ::hphMX ura4::P41nmt1-Yep1Δ(98-113)-mCherry::natMX	zcx1625
DY50235	h+	ura4-D18 leu1-32 rtn1Δ::kanMX tts1Δ::bsdMX yep1Δ::hphMX ade6::Padh1-Yep1(1-97)-mCherry::hphMX	zcx1737
DY50236	h+	ura4-D18 leu1-32 rtn1Δ::kanMX tts1Δ::bsdMX yep1Δ::hphMX ade6::Padh1-Yep1(1-113)-mCherry::hphMX	zcx1734
DY50237	h+	ura4-D18 leu1-32 rtn1Δ::kanMX tts1Δ::bsdMX yep1Δ::hphMX ade6::Padh1-Yep1Δ(98-113)-mCherry::hphMX	zcx1739
DY50238	h-	leu1-32 ura4::P41nmt1-Yep1-VenusC155::natMX	zcx1241
DY50239	h-	leu1-32 ura4-D18 his5::P41nmt1-Yep1-VenusN173::kanMX	zcx1266
DY50240	h-	leu1-32 ura4::P41nmt1-Yep1-VenusC155::natMX his5::P41nmt1-Yep1-VenusN173::kanMX	zcx1274
DY50241	h-	leu1-32 ura4::P41nmt1-Yep1(35-166)-mCherry::natMX	zcx2088
DY50242	h-	leu1-32::P41nmt1-Yep1-GFP(leu+) ura4::P41nmt1-Yep1(35-166)-mCherry::natMX	zcx2089
DY50243	h-	leu1-32 ura4::P41nmt1-Yep1(79-166)-mCherry::natMX	zcx2048
DY50244	h-	leu1-32::P41nmt1-Yep1-GFP(leu+) ura4::P41nmt1-Yep1(79-166)-mCherry::natMX	zcx2049
DY50245	h+	leu1-32::P41nmt1-Erg11-GFP(leu+) yep1Δ::hphMX ura4::P41nmt1-Yep1(1-131)-mCherry::natMX	zcx696
DY50246	h+	leu1-32::P41nmt1-Erg11-GFP(leu+) yep1Δ::hphMX ura4::P41nmt1-Yep1(1-150)-mCherry::natMX	zcx1122
DY50247	h+	leu1-32::P41nmt1-Erg11-GFP(leu+) yep1Δ::hphMX ura4::Ppmt3-Yep1Δ(114-130)-mCherry::natMX	zcx813
DY50248	h+	leu1-32::P41nmt1-Erg11-GFP(leu+) yep1Δ::hphMX ura4::Ppmt3-Yep1Δ(131-150)-mCherry::natMX	zcx715
DY50249	h+	leu1-32::P41nmt1-Erg11-GFP(leu+) yep1Δ::hphMX ura4::Ppmt3-Yep1Δ(114-150)-mCherry::natMX	zcx814
DY50250	h+	leu1-32::P41nmt1-Erg11-GFP(leu+) yep1Δ::hphMX ura4::P41nmt1-Yep1APH1mut-mCherry::natMX	zcx1479
DY50251	h+	leu1-32::P41nmt1-Erg11-GFP(leu+) yep1Δ::hphMX ura4::P41nmt1-Yep1APH2mut-mCherry::natMX	zcx1480
DY50252	h+	leu1-32::P41nmt1-Erg11-GFP(leu+) yep1Δ::hphMX ura4::P41nmt1-Yep1APH1mutAPH2mut-mCherry::natMX	zcx1481
DY50253	h+	leu1-32 ura4::P41nmt1-Yep1(1-150)-mCherry::natMX	zcx1261
DY50254	h-	ura4-D18 leu1-32::P41nmt1-Yep1(1-150)-GFP	zcx1307
DY50255	h+	leu1-32::P41nmt1-Yep1(1-150)-GFP(leu+) ura4::P41nmt1-Yep1(1-150)-mCherry::natMX	zcx1311
DY50256	h+	ura4-D18 leu1-32 rtn1Δ::kanMX tts1Δ::bsdMX yep1Δ::hphMX ade6::Padh1-Yep1(1-150)-mCherry::hphMX	zcx1735
DY50257	h+	ura4-D18 leu1-32 rtn1Δ::kanMX tts1Δ::bsdMX yep1Δ::hphMX ade6::Padh1-Yep1Δ(114-150)-mCherry::hphMX	zcx1740
DY50258	h+	leu1-32::P41nmt1-Erg11-GFP(leu+) yep1Δ::hphMX ura4::P41nmt1-REEP1-mCherry::natMX	zcx1141
DY50259	h+	leu1-32::P41nmt1-Erg11-GFP(leu+) yep1Δ::hphMX ura4::P41nmt1-REEP2-mCherry::natMX	zcx1142
DY50260	h+	leu1-32::P41nmt1-Erg11-GFP(leu+) yep1Δ::hphMX ura4::P41nmt1-REEP3-mCherry::natMX	zcx1143
DY50261	h+	leu1-32::P41nmt1-Erg11-GFP(leu+) yep1Δ::hphMX ura4::P41nmt1-REEP4-mCherry::natMX	zcx1208
DY50262	h+	leu1-32::P41nmt1-Erg11-GFP(leu+) yep1Δ::hphMX ura4::P41nmt1-REEP5-mCherry::natMX	cx1144
DY50263	h+	leu1-32::P41nmt1-Erg11-GFP(leu+) yep1Δ::hphMX ura4::P41nmt1-REEP6-mCherry::natMX	zcx1209
DY50264	h+	ura4-D18 leu1-32::P41nmt1-Erg11-GFP(leu+) yep1Δ::hphMX his5::P41nmt1-Atg39-mCherry::kanMX	zcx808
DY50265	h+	ura4-D18 leu1-32::P41nmt1-Erg11-GFP(leu+) yep1Δ::hphMX his5::P41nmt1-Atg40-mCherry::kanMX	zcx809
DY50266	h+	ura4-D18 leu1-32::P41nmt1-Erg11-GFP(leu+) yep1Δ::hphMX ura4::P41nmt1-Atg40AIMmut-mCherry::natMX	zcx944
DY50267	h+	leu1-32::P41nmt1-Erg11-GFP(leu+) yep1Δ::bsdMX ura4::P41nmt1-Atg40(1-193)-mCherry::natMX	zcx1123
DY50268	h+	leu1-32::P41nmt1-Erg11-GFP(leu+) yep1Δ::bsdMX ura4::P41nmt1-Atg40(1-153)-mCherry::natMX	zcx1477
DY50269	h+	leu1-32::P41nmt1-Erg11-GFP(leu+) yep1Δ::bsdMX ura4::P41nmt1-Atg40(1-113)-mCherry::natMX	zcx1116
DY50270	h+	leu1-32::P41nmt1-Erg11-GFP(leu+) yep1Δ::hphMX ura4::P41nmt1-Yep1(1-113)-Atg40(154-193)-mCherry::natMX	zcx1087
DY50271	h+	leu1-32::P41nmt1-Erg11-GFP(leu+) yep1Δ::hphMX ura4::P41nmt1-Yep1(1-113)-Yop1(133-182)-mCherry::natMX	zcx1124
DY50272	h+	ura4-D18 leu1-32::P41nmt1-Erg11-GFP(leu+) epr1Δ::bsdMX his5::P41nmt1-Atg39-mCherry::kanMX	zcx948
DY50273	h+	ura4-D18 leu1-32::P41nmt1-Erg11-GFP(leu+) epr1Δ::bsdMX his5::P41nmt1-Atg40-mCherry::kanMX	zcx949
DY50274	h+	ura4-D18 leu1-32::P41nmt1-Erg11-GFP(leu+) epr1Δ::bsdMX ura4::P41nmt1-Atg40AIMmut-mCherry::natMX	zcx950
DY50275	h+	ura4-D18 leu1-32::P41nmt1-Erg11-GFP(leu+) epr1Δ::bsdMX yep1Δ::hphMX	zcx819
DY50276	h+	leu1-32::P41nmt1-Erg11-GFP(leu+) epr1Δ::bsdMX yep1Δ::hphMX ura4::P41nmt1-Yep1-mCherry::natMX	zcx946
DY50277	h+	ura4-D18 leu1-32::P41nmt1-Erg11-GFP(leu+) epr1Δ::bsdMX yep1Δ::hphMX his5::P41nmt1-Epr1-mCherry::kanMX	zcx1127
DY50278	h+	ura4-D18 leu1-32::P41nmt1-Erg11-GFP(leu+) epr1Δ::bsdMX yep1Δ::hphMX his5::P41nmt1-Atg39-mCherry::kanMX	zcx1106
DY50279	h+	ura4-D18 leu1-32::P41nmt1-Erg11-GFP(leu+) epr1Δ::bsdMX yep1Δ::hphMX his5::P41nmt1-Atg40-mCherry::kanMX	zcx833
DY50280	h+	leu1-32::P41nmt1-Erg11-GFP(leu+) epr1Δ::bsdMX yep1Δ::hphMX ura4::P41nmt1-Atg40AIMmut-mCherry::natMX	zcx945
DY50281	h+	leu1-32::P41nmt1-Erg11-GFP(leu+) yep1Δ::hphMX ura4::P41nmt1-Yop1(1-52)-Yep1(2-166)-mCherry::natMX	zcx1216
DY50282	h+	leu1-32::P41nmt1-Erg11-GFP(leu+) yep1Δ::hphMX ura4::P41nmt1-Yop1(35-52)-Yep1(2-166)-mCherry::natMX	zcx1217
DY50283	h+	leu1-32::P41nmt1-Erg11-GFP(leu+) yep1Δ::hphMX ura4::P41nmt1-Yop1-mCherry::natMX	zcx1134
DY50284	h+	leu1-32::P41nmt1-Erg11-GFP(leu+) yep1Δ::hphMX ura4::P41nmt1-Yop1(53-182)-mCherry::natMX	zc1213

### Sheet: Table S3
plasmid number	Descriptive name	notes
PDB5330	pUra4-P41nmt1-Yep1-mCherry-natMX	cx58
PDB5331	pDUAL-P41nmt1-Rtn1-GFP	cx13
PDB5332	pUra4-P41nmt1-Pus1-mECitrine-natMX	cx462
PDB5333	pDUAL-P41nmt1-Yep1-mCherry	cx59
PDB5334	pHis5-P41nmt1-Epr1-mCherry-kanMX	cx293
PDB5335	pUra4-P41nmt1-Bqt4-mCherry-natMX	cx485
PDB5336	pUra4-P41nmt1-mTurquoise2-Atg8-natMX	cx461
PDB5337	pAde6-Padh1-OsTIR1-hphMX	cx489
PDB5338	pHis5-Ppmt3-Pyk1-AID-mECitrine-kanMX	cx425
PDB5339	pHis5-Ppmt3-Epr1-AID-mECitrine-kanMX	cx401
PDB5340	pHis5-Ppmt3-Rtn1-AID-mECitrine-kanMX	cx423
PDB5341	pDUAL-P41nmt1-Yop1-GFP	cx14
PDB5342	pDUAL-P41nmt1-Tts1-GFP	cx15
PDB5343	pAde6-Padh1-Rtn1-mCherry-hphMX	cx296
PDB5344	pAde6-Padh1-Yep1-mCherry-hphMX	cx295
PDB5345	pUra4-P1nmt1-Rtn1-mCherry-natMX	cx161
PDB5346	pUra4-P1nmt1-Yop1-mCherry-natMX	cx162
PDB5347	pUra4-P1nmt1-Tts1-mCherry-natMX	cx163
PDB5348	pDUAL-P41nmt1-Yep1-GFP	cx5
PDB5349	pUra4-P41nmt1-Yep1(1-97)-mCherry-natMX	cx378
PDB5350	pDUAL-P41nmt1-Yep1(1-97)-GFP	cx342
PDB5351	pUra4-P41nmt1-Yep1(1-113)-mCherry-natMX	cx63
PDB5352	pDUAL-P41nmt1-Yep1(1-113)-GFP	cx377
PDB5353	pUra4-P41nmt1-Yep1Δ(98-113)-mCherry-natMX	cx384
PDB5354	pDUAL-P41nmt1-Yep1Δ(98-113)-GFP	cx385
PDB5355	pAde6-Padh1-Yep1(1-97)-mCherry-hphMX	cx343
PDB5356	pAde6-Padh1-Yep1(1-113)-mCherry-hphMX	cx306
PDB5357	pAde6-Padh1-Yep1Δ(98-113)-mCherry-hphMX	cx351
PDB5358	pUra4-P41nmt1-Yep1-VenusC155-natMX	cx320
PDB5359	pHis5-P41nmt1-Yep1-VenusN173-kanMX	cx319
PDB5360	pUra4-P41nmt1-Yep1(1-131)-mCherry-natMX	cx64
PDB5361	pUra4-P41nmt1-Yep1(1-150)-mCherry-natMX	cx274
PDB5362	pUra4-Ppmt3-Yep1Δ(114-130)-mCherry-natMX	cx168
PDB5363	pUra4-Ppmt3-Yep1Δ(131-150)-mCherry-natMX	cx123
PDB5364	pUra4-Ppmt3-Yep1Δ(114-150)-mCherry-natMX	cx169
PDB5365	pUra4-P41nmt1-Yep1APH1mut-mCherry-natMX	cx391
PDB5366	pUra4-P41nmt1-Yep1APH2mut-mCherry-natMX	cx392
PDB5367	pUra4-P41nmt1-Yep1APH1mutAPH2mut-mCherry-natMX	cx393
PDB5368	pDUAL-P41nmt1-Yep1(1-150)-GFP	cx376
PDB5369	pAde6-Padh1-Yep1(1-150)-mCherry-hphMX	cx307
PDB5370	pAde6-Padh1-Yep1Δ(114-150)-mCherry-hphMX	cx354
PDB5371	pUra4-P41nmt1-REEP1-mCherry-natMX	cx280
PDB5372	pUra4-P41nmt1-REEP2-mCherry-natMX	cx281
PDB5373	pUra4-P41nmt1-REEP3-mCherry-natMX	cx282
PDB5374	pUra4-P41nmt1-REEP4-mCherry-natMX	cx283
PDB5375	pUra4-P41nmt1-REEP5-mCherry-natMX	cx284
PDB5376	pUra4-P41nmt1-REEP6-mCherry-natMX	cx285
PDB5377	pHis5-P41nmt1-Atg40-mCherry-kanMX	cx135
PDB5378	pUra4-P41nmt1-Atg40AIMmut-mCherry-natMX	cx187
PDB5379	pUra4-P41nmt1-Atg40(1-193)-mCherry-natMX	cx275
PDB5380	pUra4-P41nmt1-Atg40(1-153)-mCherry-natMX	cx398
PDB5381	pUra4-P41nmt1-Atg40(1-113)-mCherry-natMX	cx263
PDB5382	pUra4-P41nmt1-Yep1(1-113)-Atg40(154-193)-mCherry-natMX	cx252
PDB5383	pUra4-P41nmt1-Yep1(1-113)-Yop1(133-182)-mCherry-natMX	cx278
PDB5384	pUra4-P41nmt1-Yop1(1-52)-Yep1(2-166)-mCherry-natMX	cx317
PDB5385	pUra4-P41nmt1-Yop1(35-52)-Yep1(2-166)-mCherry-natMX	cx318
PDB5386	pUra4-P41nmt1-Yop1-mCherry-natMX	cx294
PDB5387	pUra4-P41nmt1-Yop1(53-182)-mCherry-natMX	cx314
PDB5388	pUra4::P41nmt1-mTurquoise2-Atg8::natMX	cx514
PDB5389	pUra4::P41nmt1-Yep1(35-166)-mCherry::natMX	cx519
PDB5390	pUra4::P41nmt1-Yep1(79-166)-mCherry::natMX	cx515
PDB5391	pDUAL-P41nmt1-Ost4-mCherry	cx517
